# Repurposing a chromosome segregation ParB-CTPase fold into an ATPase toxin for contact-dependent growth inhibition in plant and animal pathogens

**DOI:** 10.64898/2026.05.05.722872

**Authors:** Jovana Kaljević, Julia E.A. Mundy, Boris Stojilković, Martin Rejzek, Thierry Oms, Frédéric Goormaghtigh, Thomas C. McLean, Ngat T. Tran, Katie E. Johnson, Ananda Sanches Medeiros, Victor Sourjik, Sandra Eltschkner, Laurence van Melderen, Antoine Hocher, Tung B. K. Le

## Abstract

Bacterial competition drives the evolution of antibacterial mechanisms, yet how new activities arise remains poorly understood. A major route to innovation is the reuse of pre-existing genetic systems, whereby conserved protein modules are repurposed in new biological contexts to generate new capabilities. Here, we show that the ParB-CTPase fold, a conserved nucleotide-binding module best known for its role in chromosome segregation, can be functionally repurposed as an antibacterial toxin. We identify ToxB, a ParB-like domain embedded within the polymorphic toxin region of contact-dependent inhibition systems and show that it functions as a potent antibacterial effector. Structural and biochemical analyses reveal that ToxB retains the core architecture of the ParB-CTPase fold but lacks DNA-binding capability and preferentially binds ATP. This shift in nucleotide specificity underpins a distinct mode of action, in which ATP binding and hydrolysis trigger rapid nucleoid compaction, chromosome segregation defects, oxidative stress, cell chaining, and ultimately cell lysis. ToxB also exhibits toxic activity in plant cells, suggesting that it targets conserved cellular processes. Together, these findings provide direct experimental evidence that the ParB-NTPase fold is biologically versatile and can be repurposed for biological roles fundamentally distinct from its ancestral function in DNA segregation.
