## Supplementary Table 1 for "Repurposing a chromosome segregation ParB-CTPase fold into an ATPase toxin for contact-dependent growth inhibition in plant and animal pathogens"

### Sheet: Sheet1
Residue (Full-length ToxB)	Chain	Protein	ATP region contacted	Interaction type
Q68	C/D	ToxB	Phosphate	Hydrogen bond
D75	C/D	ToxB	Adenine base	Polar contact
N80	C/D	ToxB	Adenine base	Polar contact
Y81	C/D	ToxB	Adenine base	π-stacking / hydrophobic
R82	C/D	ToxB	Adenine pocket	Hydrophobic / polar
E87	C/D	ToxB	Adenine pocket	Hydrophobic contact
G88	C/D	ToxB	Adenine pocket	Pocket architecture
G105	C/D	ToxB	Phosphate	Phosphate coordination
H107	C/D	ToxB	Phosphate	Polar contact
R108	C/D	ToxB	Phosphate	Electrostatic / catalytic
Q60	C/D	ToxB	Phosphate	Polar contact
E104	C/D	ToxB	Pocket stabilization	Hydrophobic contact
Residue (iToxB)	Chain	Protein	ATP region contacted	Interaction type
H48	A/B	iToxB	Pocket vicinity	Structural contact
H52	A/B	iToxB	Pocket vicinity	Hydrophobic contact
H62	A/B	iToxB	Adenine pocket vicinity	Hydrophobic contact
W65	A/B	iToxB	Adenine pocket vicinity	Hydrophobic contact
Q70	A/B	iToxB	Phosphate vicinity	Polar contact
N49	A/B	iToxB	Pocket vicinity	Polar contact
R24	A	iToxB	Peripheral	Polar contact
