## Supplementary Table 6-7-8 for "Repurposing a chromosome segregation ParB-CTPase fold into an ATPase toxin for contact-dependent growth inhibition in plant and animal pathogens"

### Sheet: Table 6
Description of bacterial strains used in this study.
Strains	Genotype	Resistance	Source
sJK0051	MG1655 hupA::hupA-gfp frt-kan	Kan	Kind gift from Anjana B.
sJK0234	DH5a pET21a-PcdiB-cdiB-cdiA-venn-tox-cdiI	Cb	This study
sJK0248	DH5a pCH1004-cdiB-yciB-toxB(core-itoxB	Cb	This study
sJK0249	DH5a pCH1004-cdiB-yciB-toxB(R108A-itoxB	Cb	This study
sJK0011	DH5a pBAD33	Cm	This study
sJK0031	DH5a pBAD33-toxB(Ea)	Cm	This study
sJK0032	DH5a pBAD33-toxB(Pr)	Cm	This study
sJK0033	DH5a pBAD33-toxB(Kg)	Cm	This study
sJK0034	DH5a pBAD33-toxB(Pm)	Cm	This study
sJK0090	DH5a pBAD33-toxB(Ea)-itoxB(Ea)-FLAG	Cm	This study
sJK0091	DH5a pBAD33-toxB(Pr)-itoxB(Pr)-FLAG	Cm	This study
sJK0092	DH5a pBAD33-toxB(Kg)-itoxB1(Kg)-itoxB2(Kg)-FLAG	Cm	This study
sJK0093	DH5a pBAD33-toxB(Pm)-itoxB(Pm)-FLAG	Cm	This study
sJK0050	MG1655 hupA::hupA-mCherry frt-kan, PsulA-gfp::ΔattB	Kan	This study
sJK0058	MG1655 hupA::hupA-mCherry frt-kan, PsulA-gfp::ΔattB/ pBAD33	Kan Cm	This study
sJK0059	MG1655 hupA::hupA-mCherry frt-kan, PsulA-gfp::ΔattB / pBAD33-toxB(wt)-vsvg	Kan Cm	This study
sJK0061	MG1655 hupA::hupA-gfp frt-kan pABAD33-toxB(R108A)-vsvg	Kan Cm	This study
sJK0035	DH5a pBAD33-toxB(I56A)-vsvg	Cm	This study
sJK0036	DH5a pBAD33-toxB(G62A)-vsvg	Cm	This study
sJK0037	DH5a pBAD33-toxB(L63A)-vsvg	Cm	This study
sJK0038	DH5a pBAD33-toxB(P66A)-vsvg	Cm	This study
sJK0039	DH5a pBAD33-toxB(N106A)-vsvg	Cm	This study
sJK0040	DH5a pBAD33-toxB(H107A)-vsvg	Cm	This study
sJK0041	DH5a pBAD33-toxB(R108A)-vsvg	Cm	This study
sJK0042	DH5a pBAD33-toxB(M109A)-vsvg	Cm	This study
sJK0043	DH5a pBAD33-toxB(V110A)-vsvg	Cm	This study
sJK0044	DH5a pBAD33-toxB(L128A)-vsvg	Cm	This study
sJK0045	DH5a pBAD33-toxB(N131A)-vsvg	Cm	This study
sJK0046	DH5a pBAD33-toxB(G132A)-vsvg	Cm	This study
sJK0047	DH5a pBAD33-toxB(W134A)-vsvg	Cm	This study
sJK0048	DH5a pBAD33-toxB(WT)-vsvg	Cm	This study
sJK0049	DH5a pBAD33-toxB(G105A)-vsvg	Cm	This study
sJK0122	DH5a pET21b-6xhis-toxB(W134A)-itoxB	Cb	This study
sJK0142	DH5a pBAD33-toxB(D70A)-vsvg	Cm	This study
sJK0143	DH5a pBAD33-toxB(K73A)-vsvg	Cm	This study
sJK0146	DH5a pET21b-6xhis-toxB(R108A)	Cb	This study
sJK0148	DH5a pET21b-6xhis-toxBCORE-itoxB	Cb	This study
sJK0152	DH5a pET21b-6xhis-toxB(G105A)-itoxB	Cb	This study
sJK0153	DH5a pET21b-6xhis-toxB(R108A)-itoxB	Cb	This study
sJK0181	DH5a pBAD33-toxB(D75A)-vsvg	Cm	This study
sJK0182	DH5a pBAD33-toxB(M76A)-vsvg	Cm	This study
sJK0183	DH5a pBAD33-toxB(L77A)-vsvg	Cm	This study
sJK0184	DH5a pBAD33-toxB(Y81A)-vsvg	Cm	This study
sJK0185	DH5a pBAD33-toxB(R82A)-vsvg	Cm	This study
sJK0186	DH5a pBAD33-toxB(F83A)-vsvg	Cm	This study
sJK0187	DH5a pBAD33-toxB(E87A)-vsvg	Cm	This study
sJK0188	DH5a pBAD33-toxB(G88A)-vsvg	Cm	This study
sJK0193	DH5a pET21b-6xhis-toxB(M76A)-itoxB	Cb	This study
sJK0194	DH5a pET21b-6xhis-toxB(Y81A)-itoxB	Cb	This study
sJK0063	MG1655 hupA::hupA-gfp frt-kan pBAD33-toxB(N106A)-vsvg	Kan Cm	This study
sJK0052	AB1157 pBAD33 pTHV037-SSdsbA-msfTq2C70V	Cm Cb	ref. 72 (main text)
sJK0053	AB1157 pBAD33-toxB(WT)-vsvg pTHV037-SSdsbA-msfTq2C70V	Cm Cb	This study
sBS001	Agrobacterium tumefaciens, GV3101	/	ref. 123 (main text)
sBS002	pAGM8031-FAST-Red-PAtUbi10-LhGR-TE9-P6xpOpm35s-toxB(sp5 intron)-vsvg-gfp-TNOS	Spec	This study
sBS003	pAGM8031-FAST-Red-PAtUbi10-LhGR-TE9-P6xpOpm35s-toxB(R108A)(ssp5 intron)-vsvg-gfp-TNOS	Spec	This study
sBS004	pAGM8031-FAST-Red-PAtUbi10-LhGR-TE9-P6xpOpm35s-gfp-TNOS	Spec	This study
FreGo1803	MG1655 pSC101-PproDp-IATPSnFR2.A119L_coli-PrecA-mscarlet	Kan	ref. 67 (main text)
BE521	MG1655 pSC101-PproDp-IATPSnFR2.A119L_R92A_coli-PrecA-mscarlet	Kan	This study

### Sheet: Table 7
Construction of plasmids used in this study.
Plasmid description	Method of construction
pCH1004 pET21a-PcdiB-cdiB-cdiA-venn-tox-cdiI	Kind gift from Chirs Hayes
pCH1004-cdiB-yciB-toxB(WT)-itoxB	Assembly of the following PCR-amplified fragments: pCH1004 vector digested using XhoI/NheI enzymes; Venn-yciB-toxBEacore-itoxBEa (gBlock191) synthesized as gBlock with overlapping parts to XhoI and NheI restriction sites. YciB is a translocation domain initially present on pCH1004 vector.
pCH1004-cdiB-yciB-toxB(R108A)-itoxB	Assembly of the following PCR-amplified fragments: pCH1004 vector digested using XhoI/NheI enzymes; Venn-yciB-toxBEaR108A-itoxBEa (gBlock192) synthesized as gBlock with overlapping parts to XhoI and NheI restriction sites. YciB is a translocation domain initially present on pCH1004 vector.
pBAD33	TLE lab collection
pBAD33-toxB(Ea)	Assembly of the following PCR-amplified fragments: pBAD33 vector (from sJK011 ) digested using SacI/HindIII enzymes; toxBEa (gBlock009) synthesized as gBlock with overlapping parts to SacI and HindIII restriction sites.
pBAD33-toxB(Pr)	Assembly of the following PCR-amplified fragments: pBAD33 vector (from sJK011) digested using SacI/HindIII enzymes; toxBPr (gBlock010) synthesized as gBlock with overlapping parts to SacI and HindIII restriction sites.
pBAD33-toxB(Kg)	Assembly of the following PCR-amplified fragments: pBAD33 vector (from sJK011) digested using SacI/HindIII enzymes; toxBKg (gBlock011) synthesized as gBlock with overlapping parts to SacI and HindIII restriction sites.
pBAD33-toxB(Pm)	Assembly of the following PCR-amplified fragments: pBAD33 vector (from sJK011) digested using SacI/HindIII enzymes; toxBPm (gBlock012) synthesized as gBlock with overlapping parts to SacI and HindIII restriction sites.
pBAD33-toxB(Ea)-itoxB(Ea)-FLAG	Assembly of the following PCR-amplified fragments: pBAD33 vector (from sJK011) digested using SacI/HindIII enzymes; toxBEa-itoxBEa-FLAG (gBlock044) synthesized as gBlock with overlapping parts to SacI and HindIII restriction sites.
pBAD33-toxB(Pr)-itoxB(Pr)-FLAG	Assembly of the following PCR-amplified fragments: pBAD33 vector (from sJK011) digested using SacI/HindIII enzymes; toxBPr-itoxBPr-FLAG (gBlock045) synthesized as gBlock with overlapping parts to SacI and HindIII restriction sites.
pBAD33-toxB(Kg)-itoxB1(Kg)-itoxB2(Kg)-FLAG	Assembly of the following PCR-amplified fragments: pBAD33 vector (from sJK011) digested using SacI/HindIII enzymes; toxBKg-itoxB1Kg-itoxB2Kg-FLAG (gBlock046) synthesized as gBlock with overlapping parts to SacI and HindIII restriction sites.
pBAD33-toxB(Pm)-itoxB(Pm)-FLAG	Assembly of the following PCR-amplified fragments: pBAD33 vector (from sJK011) digested using SacI/HindIII enzymes; toxBPm-itoxBPm-FLAG (gBlock047) synthesized as gBlock with overlapping parts to SacI and HindIII restriction sites.
pBAD33-toxB(I56A)-vsvg	Assembly of the following PCR-amplified fragments: pBAD33 vector (from sJK011) digested using SacI/HindIII enzymes; toxBEaI56A-vsvg (gBlock022) synthesized as gBlock with overlapping parts to SacI and HindIII restriction sites.
pBAD33-toxB(G62A)-vsvg	Assembly of the following PCR-amplified fragments: pBAD33 vector (from sJK011) digested using SacI/HindIII enzymes; toxBEaG62A-vsvg (gBlock023) synthesized as gBlock with overlapping parts to SacI and HindIII restriction sites.
pBAD33-toxB(L63A)-vsvg	Assembly of the following PCR-amplified fragments: pBAD33 vector (from sJK011) digested using SacI/HindIII enzymes; toxBEaL63A-vsvg (gBlock024) synthesized as gBlock with overlapping parts to SacI and HindIII restriction sites.
pBAD33-toxB(P66A)-vsvg	Assembly of the following PCR-amplified fragments: pBAD33 vector (from sJK011) digested using SacI/HindIII enzymes; toxBEaP66A-vsvg (gBlock025) synthesized as gBlock with overlapping parts to SacI and HindIII restriction sites.
pBAD33-toxB(N106A)-vsvg	Assembly of the following PCR-amplified fragments: pBAD33 vector (from sJK011) digested using SacI/HindIII enzymes; toxBEaN107A-vsvg (gBlock017) synthesized as gBlock with overlapping parts to SacI and HindIII restriction sites.
pBAD33-toxB(H107A)-vsvg	Assembly of the following PCR-amplified fragments: pBAD33 vector (from sJK011) digested using SacI/HindIII enzymes; toxBEaH107A-vsvg (gBlock018) synthesized as gBlock with overlapping parts to SacI and HindIII restriction sites.
pBAD33-toxB(R108A)-vsvg	Assembly of the following PCR-amplified fragments: pBAD33 vector (from sJK011) digested using SacI/HindIII enzymes; toxBEaR108A-vsvg (gBlock019) synthesized as gBlock with overlapping parts to SacI and HindIII restriction sites.
pBAD33-toxB(M109A)-vsvg	Assembly of the following PCR-amplified fragments: pBAD33 vector (from sJK011) digested using SacI/HindIII enzymes; toxBEaM109A-vsvg (gBlock020) synthesized as gBlock with overlapping parts to SacI and HindIII restriction sites.
pBAD33-toxB(V110A)-vsvg	Assembly of the following PCR-amplified fragments: pBAD33 vector (from sJK011) digested using SacI/HindIII enzymes; toxBEaV110A-vsvg (gBlock021) synthesized as gBlock with overlapping parts to SacI and HindIII restriction sites.
pBAD33-toxB(L128A)-vsvg	Assembly of the following PCR-amplified fragments: pBAD33 vector (from sJK011) digested using SacI/HindIII enzymes; toxBEaL128A-vsvg (gBlock026) synthesized as gBlock with overlapping parts to SacI and HindIII restriction sites.
pBAD33-toxB(N131A)-vsvg	Assembly of the following PCR-amplified fragments: pBAD33 vector (from sJK011) digested using SacI/HindIII enzymes; toxBEaN131A-vsvg (gBlock027) synthesized as gBlock with overlapping parts to SacI and HindIII restriction sites.
pBAD33-toxB(G132A)-vsvg	Assembly of the following PCR-amplified fragments: pBAD33 vector (from sJK011) digested using SacI/HindIII enzymes; toxBEaG132A-vsvg (gBlock028) synthesized as gBlock with overlapping parts to SacI and HindIII restriction sites.
pBAD33-toxB(W134A)-vsvg	Assembly of the following PCR-amplified fragments: pBAD33 vector (from sJK011) digested using SacI/HindIII enzymes; toxBEaW134A-vsvg (gBlock029) synthesized as gBlock with overlapping parts to SacI and HindIII restriction sites.
pBAD33-toxB(WT)-vsvg	Assembly of the following PCR-amplified fragments: pBAD33 vector (from sJK011) digested using SacI/HindIII enzymes; toxBEa-vsvg (gBlock030) synthesized as gBlock with overlapping parts to SacI and HindIII restriction sites.
pBAD33-toxB(G105A)-vsvg	Assembly of the following PCR-amplified fragments: pBAD33 vector (from sJK011) digested using SacI/HindIII enzymes; toxBEaG105A-vsvg (gBlock035) synthesized as gBlock with overlapping parts to SacI and HindIII restriction sites.
pBAD33-toxB(D70A)-vsvg	Assembly of the following PCR-amplified fragments: pBAD33 vector (from sJK011) digested using SacI/HindIII enzymes; toxBEaD70A-vsvg (gBlock089) synthesized as gBlock with overlapping parts to SacI and HindIII restriction sites.
pBAD33-toxB(K73A)-vsvg	Assembly of the following PCR-amplified fragments: pBAD33 vector (from sJK011) digested using SacI/HindIII enzymes; toxBEaK73A-vsvg (gBlock090) synthesized as gBlock with overlapping parts to SacI and HindIII restriction sites.
pBAD33-toxB(D75A)-vsvg	Assembly of the following PCR-amplified fragments: pBAD33 vector (from sJK011) digested using SacI/HindIII enzymes; toxBEaD75A-vsvg (gBlock134) synthesized as gBlock with overlapping parts to SacI and HindIII restriction sites.
pBAD33-toxB(M76A)-vsvg	Assembly of the following PCR-amplified fragments: pBAD33 vector (from sJK011) digested using SacI/HindIII enzymes; toxBEaM76A-vsvg (gBlock135) synthesized as gBlock with overlapping parts to SacI and HindIII restriction sites.
pBAD33-toxB(L77A)-vsvg	Assembly of the following PCR-amplified fragments: pBAD33 vector (from sJK011) digested using SacI/HindIII enzymes; toxBEaL77A-vsvg (gBlock136) synthesized as gBlock with overlapping parts to SacI and HindIII restriction sites.
pBAD33-toxB(Y81A)-vsvg	Assembly of the following PCR-amplified fragments: pBAD33 vector (from sJK011) digested using SacI/HindIII enzymes; toxBEaY81A-vsvg (gBlock137) synthesized as gBlock with overlapping parts to SacI and HindIII restriction sites.
pBAD33-toxB(R82A)-vsvg	Assembly of the following PCR-amplified fragments: pBAD33 vector (from sJK011) digested using SacI/HindIII enzymes; toxBEaR82A-vsvg (gBlock138) synthesized as gBlock with overlapping parts to SacI and HindIII restriction sites.
pBAD33-toxB(F83A)-vsvg	Assembly of the following PCR-amplified fragments: pBAD33 vector (from sJK011) digested using SacI/HindIII enzymes; toxBEaF83A-vsvg (gBlock139) synthesized as gBlock with overlapping parts to SacI and HindIII restriction sites.
pBAD33-toxB(E87A)-vsvg	Assembly of the following PCR-amplified fragments: pBAD33 vector (from sJK011) digested using SacI/HindIII enzymes; toxBEaE87A-vsvg (gBlock140) synthesized as gBlock with overlapping parts to SacI and HindIII restriction sites.
pBAD33-toxB(G88A)-vsvg	Assembly of the following PCR-amplified fragments: pBAD33 vector (from sJK011) digested using SacI/HindIII enzymes; toxBEaG88A-vsvg (gBlock141) synthesized as gBlock with overlapping parts to SacI and HindIII restriction sites.
pSEVA-mcherry	Kind gift from M. Deghelt
pBAD33-toxB(WT)-msfgfp	Assembly of the following PCR-amplified fragments: pBAD33-toxBEa-vsvg amplified using oJK027/oJK028 primers; msfGFP-stop (gBlock034) synthesized as gBlock with overlapping parts to pBAD33 vector.
pBAD33-itoxB(WT)-msfgfp	Assembly of the following PCR-amplified fragments: pBAD33 vector (from sJK011) digested using SacI/HindIII enzymes; itoxBEa-msfGFP (gBlock142) synthesized as gBlock with overlapping parts to SacI and HindIII restriction sites.
pET21b-6xhis-toxB(WT)-itoxB	Assembly of the following PCR-amplified fragments: pET21b vector digested using HindIII/NdeI enzymes; 6xhis-toxBEa-itoxBEa (gBlock054) synthesized as gBlock with overlapping parts to NdeI and HindIII restriction sites.
pET21b-6xhis-toxB(G105A)-itoxB	Assembly of the following PCR-amplified fragments: pET21b vector digested using HindIII/NdeI enzymes; 6xhis-toxBEaG105A-itoxBEa (gBlock120) synthesized as gBlock with overlapping parts to NdeI and HindIII restriction sites.
pET21b-6xhis-toxB(R108A)-itoxB	Assembly of the following PCR-amplified fragments: pET21b vector digested using HindIII/NdeI enzymes; 6xhis-toxBEaR108A-itoxBEa (gBlock121) synthesized as gBlock with overlapping parts to NdeI and HindIII restriction sites.
pET21b-6xhis-toxB(M76A)-itoxB	Assembly of the following PCR-amplified fragments: pET21b vector digested using HindIII/NdeI enzymes; 6xhis-toxBEaM76A-itoxBEa (gBlock146) synthesized as gBlock with overlapping parts to NdeI and HindIII restriction sites.
pET21b-6xhis-toxB(Y81A)-itoxB	Assembly of the following PCR-amplified fragments: pET21b vector digested using HindIII/NdeI enzymes; 6xhis-toxBEaY81A-itoxBEa (gBlock147) synthesized as gBlock with overlapping parts to NdeI and HindIII restriction sites.
pET21b-6xhis-toxB(W134A)-itoxB	Assembly of the following PCR-amplified fragments: pET21b vector digested using HindIII/NdeI enzymes; 6xhis-toxBEaW134A-itoxBEa (gBlock066) synthesized as gBlock with overlapping parts to NdeI and HindIII restriction sites.
pET21b-6xhis-toxBCORE-itoxB	Assembly of the following PCR-amplified fragments: pET21b vector digested using HindIII/NdeI enzymes; 6xhis-toxBEaCORE-itoxBEa (gBlock116) synthesized as gBlock with overlapping parts to NdeI and HindIII restriction sites.
pET21b-6xhis-toxB(R108A)	Assembly of the following PCR-amplified fragments: pET21b vector digested using HindIII/NdeI enzymes; 6xhis-toxBEaR108A (gBlock094) synthesized as gBlock with overlapping parts to NdeI and HindIII restriction sites.
pTHV037-SSdsbASP-msfTq2C70V	Kind gift from M. Deghelt
pAGM8031-FAST-Red-PAtUbi10-LhGR-TE9-P6xpOpm35s-toxB(with ssp5 intron)-vsvg-gfp-TNOS	Assembly of the following plasmids using a Golden Gate reaction with BpiI and T4 ligase: pAGM8031; pICSL11015; pICH47742-PAtUbi10-LhGR-TE9; pICH47751-P6xpOpm35s-toxB(with ssp5 intron)-vsvg-gfp-TNOS; pICH50892.
pAGM8031-FAST-Red-PAtUbi10-LhGR-TE9-P6xpOpm35s-toxB(R108A)(with ssp5 intron)-vsvg-gfp-TNOS	Assembly of the following plasmids using a Golden Gate reaction with BpiI and T4 ligase: pAGM8031; pICSL11015; pICH47742-PAtUbi10-LhGR-TE9; pICH47751-P6xpOpm35s-toxB(R108A)(with ssp5 intron)-vsvg-gfp-TNOS; pICH50892.
pAGM8031-FAST-Red-PAtUbi10-LhGR-TE9-P6xpOpm35s-gfp-TNOS	Assembly of the following plasmids using a Golden Gate reaction with BpiI and T4 ligase: pAGM8031; pICSL11015; pICH47742-PAtUbi10-LhGR-TE9; pICH47751-P6xpOpm35s-gfp-TNOS; pICH50892.
pICH47742-PAtUbi10-LhGR-TE9	Assembly of the following plasmids using a Golden Gate reaction with BsaI and T4 ligase: pICH47742; pISL12015; pICH41308; pICSL60004.
pICH47751-P6xpOpm35s-toxB(R108A)(with ssp5 intron)-vsvg-gfp-TNOS	Assembly of the following plasmids using a Golden Gate reaction with BsaI and T4 ligase: pICH47751; EC70220-P6xpOpm35s; pAGM9121-toxB(R108A)(with ssp5 intron)-vsvg-; pICSL50034; pICH41421.
pICH47751-P6xpOpm35s-toxB(with ssp5 intron)-vsvg-gfp-TNOS	Assembly of the following plasmids using a Golden Gate reaction with BsaI and T4 ligase: pICH47751; EC70220-P6xpOpm35s; pAGM9121-toxB(R108A)(with ssp5 intron)-vsvg; pICSL50034; pICH41421.
pICH47751-P6xpOpm35s-gfp-TNOS	Assembly of the following plasmids using a Golden Gate reaction with BsaI and T4 ligase: pICH47751; EC70220-P6xpOpm35s; pICH41531; pICH41421.
pAGM9121-toxB(ssp5 intron)-vsvg	Assembly of the following fragments using a Golden Gate reaction with BpiI and T4 ligase: fragment ToxB-WT-F; pAGM9121.
pAGM9121-toxB(R108A)(ssp5 intron)-vsvg	Assembly of the following fragments using a Golden Gate reaction with BpiI and T4 ligase: fragment ToxB-f1-R108A;fragment ToxB-f2-R108A; pAGM9121.
pAGM9121	Plasmids were obtained from the TSL SynBio plasmid repository (The Sainsbury Laboratory, Norwich, UK). We thank IPB Halle for providing plasmids used in this study.
pAGM8031	Plasmids were obtained from the TSL SynBio plasmid repository (The Sainsbury Laboratory, Norwich, UK). We thank Sylvestre Marillonnet for providing plasmids used in this study.
pICSL11015	Plasmids were obtained from the TSL SynBio plasmid repository (The Sainsbury Laboratory, Norwich, UK). We thank Mark Youles for providing plasmids used in this study.
pICH50892	Plasmids were obtained from the TSL SynBio plasmid repository (The Sainsbury Laboratory, Norwich, UK). We thank Sylvestre Marillonnet for providing plasmids used in this study.
pICH47742	Plasmids were obtained from the TSL SynBio plasmid repository (The Sainsbury Laboratory, Norwich, UK). We thank Icon Genetics for providing plasmids used in this study.
pISL12015	Plasmids were obtained from the TSL SynBio plasmid repository (The Sainsbury Laboratory, Norwich, UK). We thank Mark Youles, but your ID is inconsistent for providing plasmids used in this study.
pICH41308	Plasmids were obtained from the TSL SynBio plasmid repository (The Sainsbury Laboratory, Norwich, UK). We thank Icon Genetics for providing plasmids used in this study.
pICSL60004	Plasmids were obtained from the TSL SynBio plasmid repository (The Sainsbury Laboratory, Norwich, UK). We thank Laurence Tomlinson for providing plasmids used in this study.
pICH47751	Plasmids were obtained from the TSL SynBio plasmid repository (The Sainsbury Laboratory, Norwich, UK). We thank Icon Genetics for providing plasmids used in this study.
EC70220-P6xpOpm35s	Plasmids were obtained from the Professor Christine Faulkner lab (JIC, Norwich, UK). We thank Dr Andrew Breakspear for providing plasmid used in this study.
pICH41531	Plasmids were obtained from the TSL SynBio plasmid repository (The Sainsbury Laboratory, Norwich, UK). We thank Sylvestre Marillonnet for providing plasmids used in this study.
pICSL50034	Plasmids were obtained from the TSL SynBio plasmid repository (The Sainsbury Laboratory, Norwich, UK). We thank Mark Youles for providing plasmids used in this study.
pICH41421	Plasmids were obtained from the TSL SynBio plasmid repository (The Sainsbury Laboratory, Norwich, UK). We thank Sylvestre Marillonnet for providing plasmids used in this study.
MG1655 pSC101-PproDp-IATPSnFR2.A119L_coli.-PRecA-mscarlet	pSC101 backbone with (i) the low affinity version (530 µM) of the reporter, namely iATPsNFR2(A95A.A119L) and (ii) the SOS response transcriptional reporter PrecA-mScarlet-i3 was generated using Gibson assembly from pSC101 backbone using primers oFG906 – oFG907 and a fragment amplified from IDT generated gene block using primers oFG908 – oFG909.
MG1655 pSC101-PproDp-IATPSnFR2.A119L_R92A_coli.-PRecA-mscarlet	Assembly of the following PCR-amplified fragments using T4 ligation : pSC101-PproDp-IATPSnFR2.A119L_coli.-PRecA-mscarlet was amplified using ATPFnR_R92A_rev and AtpFnR_R92A_for.

### Sheet: Table 8
Oligos used in this study
Primer name	Primer sequence 5'>3'
oJK0027	GGATCCTGAGCCGCTTCCT
oJK0028	agcttggctgttttggcgga
oFG906	GGGGTTCGGGCGGAAGTTAAGAGGCGCCACTGGT
oFG907	TAATGCCTTCACCGCGGGCAGGGCCTCGTGATACGC
oFG908	ATAGGCGTATCACGAGGCCCTGCCCGCGGTGAAGGC
oFG909	AGGTGCACCAGTGGCGCCTCTTAACTTCCGCCCGAACCCC
oFG901	gatcagactatcagcgtgagactacga
oFG902	GGACGACGTGGTGTTAGCTGTGCTGCAGCCATTCTG
oFG903	CCGCCAAAACAGAATGGCTGCAGCACAGCTAACAC
oFG904	ggcattgatggaatcgtagtctcacgctgatagtctgatcCTACCCGGAGATTTCCAGCG
ATPFnR_R92A_rev	GGCAAAAGCTGCGAAAGAACG
AtpFnR_R92A_for	GCCAAGACATCGATATCCTCAGC
gBlock name	gBlock sequence 5'>3'
gBlock191	ttgtcggcaacagtacaGCTAGCGCCGGTACGGGGGCACAGGCAggtaggaactcggttgagaataatTACCTTAGCACAAACCAGTCTCTGACCTTCGATAAAGAATTGTCTGATTGTCGGAAATCTGGAGGTAACTGCCAGGACATTATTGATAAATGGGAAAAAATCAGTGATGAACAGAGTGCAGAAATCGATCAGAAGCTGAAAGACAATCCGCTGGAAGCCCAGGTTATTGATAAGGAAGTTGCGAAGGGCGGATATGATATGACGCAGCGCCCAGGTTGGCTGGGTAACATTGGTGTGGAAGTAATGACCAGTGATGAAGCCAAAGCCTATGTTCAGAAGTGGAATGGACGGGATCTGACAAAAATAGATGTAAACAGCCCTGAATGGACTA…
gBlock192	ttgtcggcaacagtacaGCTAGCGCCGGTACGGGGGCACAGGCAggtaggaactcggttgagaataatTACCTTAGCACAAACCAGTCTCTGACCTTCGATAAAGAATTGTCTGATTGTCGGAAATCTGGAGGTAACTGCCAGGACATTATTGATAAATGGGAAAAAATCAGTGATGAACAGAGTGCAGAAATCGATCAGAAGCTGAAAGACAATCCGCTGGAAGCCCAGGTTATTGATAAGGAAGTTGCGAAGGGCGGATATGATATGACGCAGCGCCCAGGTTGGCTGGGTAACATTGGTGTGGAAGTAATGACCAGTGATGAAGCCAAAGCCTATGTTCAGAAGTGGAATGGACGGGATCTGACAAAAATAGATGTAAACAGCCCTGAATGGACTA…
gBlock009	ctctactgtttctccatacccgtttttttgggctagcgaattcgagctcaggaggaattaaATGaagatagacgtcaacagcccaggctggactaagtttgcggtgtttatatccgatcctgaaaatcaagttgccattggttctgtggctggacttagtaagagcataattaatcttgctaaggcaacagtatctaatatttcccaaagtggtgtatcaaccagcataaaaagtatgcagattggtctgagaaaccctcagcaagtggatcagattaaaaatgacatgttatcaagtaattaccgattcacggcacctgaaggccgtattgcgggttatatagacagtaaaggtaattactatatatcagagggaaatcatcgtatggttgctgctca…
gBlock010	ctctactgtttctccatacccgtttttttgggctagcgaattcgagctcaggaggaattaaATGaaaataaacgcaaaaacaccgggttggacaaaagcagcagtattaatatcagatcctgaaatacaagcctcagttatttcattaggttggataggaaaacaacttatacaaaagagtgtatttacagtgtcaaaactaggctctgatgaaataacattaatgataaaaagtacacaaacgggccttaaaaatcctagtcaaatagatcaaatgaaaatagatatgctcagcaataactatagattcactgcaccagaaggtattattgctggatacgtcgataaaaaaggtattcattatatatcagaaggcaatcatagaatggtagcagctaa…
gBlock011	ctctactgtttctccatacccgtttttttgggctagcgaattcgagctcaggaggaattaaATGgatgctgcgatgtgggccgcaggttggggcgttggtaaggttgtagcccccgctatcgggaaatatcttactgaagtcggcattctgtcacaaaaaggtgttcccgcgtacataaaaagtacacaagttggtttagggcaaccagcaaaggttgattattacaaaaaattgatgaaagatgggacatttaaatttgataaagacgaatttatcgttgctgggtttagagattcaaaagggatatattatgtgtcagagggaaaccatcgcatggtagcggcaattgagctatataatgagacagggagtacaaaatatatagaaggtctgataaa…
gBlock012	ctctactgtttctccatacccgtttttttgggctagcgaattcgagctcaggaggaattaaATGctggaagcagaatatcaaaaagcaggtgtatctggttcatttaatgcgggtgttgaaagcgggaaacttatttttgatctcgtaggtctatttgctggtggtgctggaattgcgaaaggaagttctcagcttatagctaagacatcagctaagattgctacaagaaataaattgatttcttctataaaaagtggacaagtaggattaggtgatcctgatgtagttgatttaataaaagctgatatgcttaaaaacttttatagctataaagctccatcgggtattattgctggttatgtagacaaaaagggtgtttattatgtaacagaaggtaa…
gBlock044	ctctactgtttctccatacccgtttttttgggctagcgaattcgagctcaggaggaattaaATGaagatagacgtcaacagcccaggctggactaagtttgcggtgtttatatccgatcctgaaaatcaagttgccattggttctgtggctggacttagtaagagcataattaatcttgctaaggcaacagtatctaatatttcccaaagtggtgtatcaaccagcataaaaagtatgcagattggtctgagaaaccctcagcaagtggatcagattaaaaatgacatgttatcaagtaattaccgattcacggcacctgaaggccgtattgcgggttatatagacagtaaaggtaattactatatatcagagggaaatcatcgtatggttgctgctca…
gBlock045	ctctactgtttctccatacccgtttttttgggctagcgaattcgagctcaggaggaattaaATGAAAATTAATGCGAAAACCCCGGGCTGGACCAAAGCGGCGGTGCTGATTAGCGATCCGGAAATTCAGGCGAGCGTTATTAGCCTGGGCTGGATTGGCAAACAACTGATCCAAAAAAGTGTGTTTACCGTGAGCAAACTGGGCAGCGATGAAATTACCCTGATGATTAAATCTACCCAGACGGGCCTGAAAAACCCGAGCCAAATTGATCAGATGAAAATTGATATGCTGAGCAACAATTACCGTTTTACCGCCCCGGAAGGCATTATTGCAGGCTACGTGGATAAAAAAGGCATTCATTATATTTCAGAAGGCAACCACCGCATGGTGGCCGCGAA…
gBlock046	ctctactgtttctccatacccgtttttttgggctagcgaattcgagctcaggaggaattaaATGgatgctgcgatgtgggccgcaggttggggcgttggtaaggttgtagcccccgctatcgggaaatatcttactgaagtcggcattctgtcacaaaaaggtgttcccgcgtacataaaaagtacacaagttggtttagggcaaccagcaaaggttgattattacaaaaaattgatgaaagatgggacatttaaatttgataaagacgaatttatcgttgctgggtttagagattcaaaagggatatattatgtgtcagagggaaaccatcgcatggtagcggcaattgagctatataatgagacagggagtacaaaatatatagaaggtctgataaa…
gBlock047	ctctactgtttctccatacccgtttttttgggctagcgaattcgagctcaggaggaattaaATGctggaagcagaatatcaaaaagcaggtgtatctggttcatttaatgcgggtgttgaaagcgggaaacttatttttgatctcgtaggtctatttgctggtggtgctggaattgcgaaaggaagttctcagcttatagctaagacatcagctaagattgctacaagaaataaattgatttcttctataaaaagtggacaagtaggattaggtgatcctgatgtagttgatttaataaaagctgatatgcttaaaaacttttatagctataaagctccatcgggtattattgctggttatgtagacaaaaagggtgtttattatgtaacagaaggtaa…
gBlock022	ctctactgtttctccatacccgtttttttgggctagcgaattcgagctcaggaggaattaaATGaagatagacgtcaacagcccaggctggactaagtttgcggtgtttatatccgatcctgaaaatcaagttgccattggttctgtggctggacttagtaagagcataattaatcttgctaaggcaacagtatctaatatttcccaaagtggtgtatcaaccagcGCGaaaagtatgcagattggtctgagaaaccctcagcaagtggatcagattaaaaatgacatgttatcaagtaattaccgattcacggcacctgaaggccgtattgcgggttatatagacagtaaaggtaattactatatatcagagggaaatcatcgtatggttgctgctca…
gBlock023	ctctactgtttctccatacccgtttttttgggctagcgaattcgagctcaggaggaattaaATGaagatagacgtcaacagcccaggctggactaagtttgcggtgtttatatccgatcctgaaaatcaagttgccattggttctgtggctggacttagtaagagcataattaatcttgctaaggcaacagtatctaatatttcccaaagtggtgtatcaaccagcataaaaagtatgcagattGCGctgagaaaccctcagcaagtggatcagattaaaaatgacatgttatcaagtaattaccgattcacggcacctgaaggccgtattgcgggttatatagacagtaaaggtaattactatatatcagagggaaatcatcgtatggttgctgctca…
gBlock024	ctctactgtttctccatacccgtttttttgggctagcgaattcgagctcaggaggaattaaATGaagatagacgtcaacagcccaggctggactaagtttgcggtgtttatatccgatcctgaaaatcaagttgccattggttctgtggctggacttagtaagagcataattaatcttgctaaggcaacagtatctaatatttcccaaagtggtgtatcaaccagcataaaaagtatgcagattggtGCGagaaaccctcagcaagtggatcagattaaaaatgacatgttatcaagtaattaccgattcacggcacctgaaggccgtattgcgggttatatagacagtaaaggtaattactatatatcagagggaaatcatcgtatggttgctgctca…
gBlock025	ctctactgtttctccatacccgtttttttgggctagcgaattcgagctcaggaggaattaaATGaagatagacgtcaacagcccaggctggactaagtttgcggtgtttatatccgatcctgaaaatcaagttgccattggttctgtggctggacttagtaagagcataattaatcttgctaaggcaacagtatctaatatttcccaaagtggtgtatcaaccagcataaaaagtatgcagattggtctgagaaacGCGcagcaagtggatcagattaaaaatgacatgttatcaagtaattaccgattcacggcacctgaaggccgtattgcgggttatatagacagtaaaggtaattactatatatcagagggaaatcatcgtatggttgctgctca…
gBlock017	ctctactgtttctccatacccgtttttttgggctagcgaattcgagctcaggaggaattaaATGaagatagacgtcaacagcccaggctggactaagtttgcggtgtttatatccgatcctgaaaatcaagttgccattggttctgtggctggacttagtaagagcataattaatcttgctaaggcaacagtatctaatatttcccaaagtggtgtatcaaccagcataaaaagtatgcagattggtctgagaaaccctcagcaagtggatcagattaaaaatgacatgttatcaagtaattaccgattcacggcacctgaaggccgtattgcgggttatatagacagtaaaggtaattactatatatcagagggaGCGcatcgtatggttgctgctca…
gBlock018	ctctactgtttctccatacccgtttttttgggctagcgaattcgagctcaggaggaattaaATGaagatagacgtcaacagcccaggctggactaagtttgcggtgtttatatccgatcctgaaaatcaagttgccattggttctgtggctggacttagtaagagcataattaatcttgctaaggcaacagtatctaatatttcccaaagtggtgtatcaaccagcataaaaagtatgcagattggtctgagaaaccctcagcaagtggatcagattaaaaatgacatgttatcaagtaattaccgattcacggcacctgaaggccgtattgcgggttatatagacagtaaaggtaattactatatatcagagggaaatGCGcgtatggttgctgctca…
gBlock019	ctctactgtttctccatacccgtttttttgggctagcgaattcgagctcaggaggaattaaATGaagatagacgtcaacagcccaggctggactaagtttgcggtgtttatatccgatcctgaaaatcaagttgccattggttctgtggctggacttagtaagagcataattaatcttgctaaggcaacagtatctaatatttcccaaagtggtgtatcaaccagcataaaaagtatgcagattggtctgagaaaccctcagcaagtggatcagattaaaaatgacatgttatcaagtaattaccgattcacggcacctgaaggccgtattgcgggttatatagacagtaaaggtaattactatatatcagagggaaatcatGCGatggttgctgctca…
gBlock020	ctctactgtttctccatacccgtttttttgggctagcgaattcgagctcaggaggaattaaATGaagatagacgtcaacagcccaggctggactaagtttgcggtgtttatatccgatcctgaaaatcaagttgccattggttctgtggctggacttagtaagagcataattaatcttgctaaggcaacagtatctaatatttcccaaagtggtgtatcaaccagcataaaaagtatgcagattggtctgagaaaccctcagcaagtggatcagattaaaaatgacatgttatcaagtaattaccgattcacggcacctgaaggccgtattgcgggttatatagacagtaaaggtaattactatatatcagagggaaatcatcgtGCGgttgctgctca…
gBlock021	ctctactgtttctccatacccgtttttttgggctagcgaattcgagctcaggaggaattaaATGaagatagacgtcaacagcccaggctggactaagtttgcggtgtttatatccgatcctgaaaatcaagttgccattggttctgtggctggacttagtaagagcataattaatcttgctaaggcaacagtatctaatatttcccaaagtggtgtatcaaccagcataaaaagtatgcagattggtctgagaaaccctcagcaagtggatcagattaaaaatgacatgttatcaagtaattaccgattcacggcacctgaaggccgtattgcgggttatatagacagtaaaggtaattactatatatcagagggaaatcatcgtatgGCGgctgctca…
gBlock026	ctctactgtttctccatacccgtttttttgggctagcgaattcgagctcaggaggaattaaATGaagatagacgtcaacagcccaggctggactaagtttgcggtgtttatatccgatcctgaaaatcaagttgccattggttctgtggctggacttagtaagagcataattaatcttgctaaggcaacagtatctaatatttcccaaagtggtgtatcaaccagcataaaaagtatgcagattggtctgagaaaccctcagcaagtggatcagattaaaaatgacatgttatcaagtaattaccgattcacggcacctgaaggccgtattgcgggttatatagacagtaaaggtaattactatatatcagagggaaatcatcgtatggttgctgctca…
gBlock027	ctctactgtttctccatacccgtttttttgggctagcgaattcgagctcaggaggaattaaATGaagatagacgtcaacagcccaggctggactaagtttgcggtgtttatatccgatcctgaaaatcaagttgccattggttctgtggctggacttagtaagagcataattaatcttgctaaggcaacagtatctaatatttcccaaagtggtgtatcaaccagcataaaaagtatgcagattggtctgagaaaccctcagcaagtggatcagattaaaaatgacatgttatcaagtaattaccgattcacggcacctgaaggccgtattgcgggttatatagacagtaaaggtaattactatatatcagagggaaatcatcgtatggttgctgctca…
gBlock028	ctctactgtttctccatacccgtttttttgggctagcgaattcgagctcaggaggaattaaATGaagatagacgtcaacagcccaggctggactaagtttgcggtgtttatatccgatcctgaaaatcaagttgccattggttctgtggctggacttagtaagagcataattaatcttgctaaggcaacagtatctaatatttcccaaagtggtgtatcaaccagcataaaaagtatgcagattggtctgagaaaccctcagcaagtggatcagattaaaaatgacatgttatcaagtaattaccgattcacggcacctgaaggccgtattgcgggttatatagacagtaaaggtaattactatatatcagagggaaatcatcgtatggttgctgctca…
gBlock029	ctctactgtttctccatacccgtttttttgggctagcgaattcgagctcaggaggaattaaATGaagatagacgtcaacagcccaggctggactaagtttgcggtgtttatatccgatcctgaaaatcaagttgccattggttctgtggctggacttagtaagagcataattaatcttgctaaggcaacagtatctaatatttcccaaagtggtgtatcaaccagcataaaaagtatgcagattggtctgagaaaccctcagcaagtggatcagattaaaaatgacatgttatcaagtaattaccgattcacggcacctgaaggccgtattgcgggttatatagacagtaaaggtaattactatatatcagagggaaatcatcgtatggttgctgctca…
gBlock030	ctctactgtttctccatacccgtttttttgggctagcgaattcgagctcaggaggaattaaATGaagatagacgtcaacagcccaggctggactaagtttgcggtgtttatatccgatcctgaaaatcaagttgccattggttctgtggctggacttagtaagagcataattaatcttgctaaggcaacagtatctaatatttcccaaagtggtgtatcaaccagcataaaaagtatgcagattggtctgagaaaccctcagcaagtggatcagattaaaaatgacatgttatcaagtaattaccgattcacggcacctgaaggccgtattgcgggttatatagacagtaaaggtaattactatatatcagagggaaatcatcgtatggttgctgctca…
gBlock035	ctctactgtttctccatacccgtttttttgggctagcgaattcgagctcaggaggaattaaATGaagatagacgtcaacagcccaggctggactaagtttgcggtgtttatatccgatcctgaaaatcaagttgccattggttctgtggctggacttagtaagagcataattaatcttgctaaggcaacagtatctaatatttcccaaagtggtgtatcaaccagcataaaaagtatgcagattggtctgagaaaccctcagcaagtggatcagattaaaaatgacatgttatcaagtaattaccgattcacggcacctgaaggccgtattgcgggttatatagacagtaaaggtaattactatatatcagagggaaatcatcgtatggttgctgctca…
gBlock089	ctctactgtttctccatacccgtttttttgggctagcgaattcgagctcaggaggaattaaATGaagatagacgtcaacagcccaggctggactaagtttgcggtgtttatatccgatcctgaaaatcaagttgccattggttctgtggctggacttagtaagagcataattaatcttgctaaggcaacagtatctaatatttcccaaagtggtgtatcaaccagcataaaaagtatgcagattggtctgagaaaccctcagcaagtgGCGcagattaaaaatgacatgttatcaagtaattaccgattcacggcacctgaaggccgtattgcgggttatatagacagtaaaggtaattactatatatcagagggaaatcatcgtatggttgctgctca…
gBlock090	ctctactgtttctccatacccgtttttttgggctagcgaattcgagctcaggaggaattaaATGaagatagacgtcaacagcccaggctggactaagtttgcggtgtttatatccgatcctgaaaatcaagttgccattggttctgtggctggacttagtaagagcataattaatcttgctaaggcaacagtatctaatatttcccaaagtggtgtatcaaccagcataaaaagtatgcagattggtctgagaaaccctcagcaagtggatcagattGCGaatgacatgttatcaagtaattaccgattcacggcacctgaaggccgtattgcgggttatatagacagtaaaggtaattactatatatcagagggaaatcatcgtatggttgctgctca…
gBlock134	ctctactgtttctccatacccgtttttttgggctagcgaattcgagctcaggaggaattaaATGaagatagacgtcaacagcccaggctggactaagtttgcggtgtttatatccgatcctgaaaatcaagttgccattggttctgtggctggacttagtaagagcataattaatcttgctaaggcaacagtatctaatatttcccaaagtggtgtatcaaccagcataaaaagtatgcagattggtctgagaaaccctcagcaagtggatcagattaaaaatGCGatgttatcaagtaattaccgattcacggcacctgaaggccgtattgcgggttatatagacagtaaaggtaattactatatatcagagggaaatcatcgtatggttgctgctca…
gBlock135	ctctactgtttctccatacccgtttttttgggctagcgaattcgagctcaggaggaattaaATGaagatagacgtcaacagcccaggctggactaagtttgcggtgtttatatccgatcctgaaaatcaagttgccattggttctgtggctggacttagtaagagcataattaatcttgctaaggcaacagtatctaatatttcccaaagtggtgtatcaaccagcataaaaagtatgcagattggtctgagaaaccctcagcaagtggatcagattaaaaatgacGCGttatcaagtaattaccgattcacggcacctgaaggccgtattgcgggttatatagacagtaaaggtaattactatatatcagagggaaatcatcgtatggttgctgctca…
gBlock136	ctctactgtttctccatacccgtttttttgggctagcgaattcgagctcaggaggaattaaATGaagatagacgtcaacagcccaggctggactaagtttgcggtgtttatatccgatcctgaaaatcaagttgccattggttctgtggctggacttagtaagagcataattaatcttgctaaggcaacagtatctaatatttcccaaagtggtgtatcaaccagcataaaaagtatgcagattggtctgagaaaccctcagcaagtggatcagattaaaaatgacatgGCGtcaagtaattaccgattcacggcacctgaaggccgtattgcgggttatatagacagtaaaggtaattactatatatcagagggaaatcatcgtatggttgctgctca…
gBlock137	ctctactgtttctccatacccgtttttttgggctagcgaattcgagctcaggaggaattaaATGaagatagacgtcaacagcccaggctggactaagtttgcggtgtttatatccgatcctgaaaatcaagttgccattggttctgtggctggacttagtaagagcataattaatcttgctaaggcaacagtatctaatatttcccaaagtggtgtatcaaccagcataaaaagtatgcagattggtctgagaaaccctcagcaagtggatcagattaaaaatgacatgttatcaagtaatGCGcgattcacggcacctgaaggccgtattgcgggttatatagacagtaaaggtaattactatatatcagagggaaatcatcgtatggttgctgctca…
gBlock138	ctctactgtttctccatacccgtttttttgggctagcgaattcgagctcaggaggaattaaATGaagatagacgtcaacagcccaggctggactaagtttgcggtgtttatatccgatcctgaaaatcaagttgccattggttctgtggctggacttagtaagagcataattaatcttgctaaggcaacagtatctaatatttcccaaagtggtgtatcaaccagcataaaaagtatgcagattggtctgagaaaccctcagcaagtggatcagattaaaaatgacatgttatcaagtaattacGCGttcacggcacctgaaggccgtattgcgggttatatagacagtaaaggtaattactatatatcagagggaaatcatcgtatggttgctgctca…
gBlock139	ctctactgtttctccatacccgtttttttgggctagcgaattcgagctcaggaggaattaaATGaagatagacgtcaacagcccaggctggactaagtttgcggtgtttatatccgatcctgaaaatcaagttgccattggttctgtggctggacttagtaagagcataattaatcttgctaaggcaacagtatctaatatttcccaaagtggtgtatcaaccagcataaaaagtatgcagattggtctgagaaaccctcagcaagtggatcagattaaaaatgacatgttatcaagtaattaccgaGCGacggcacctgaaggccgtattgcgggttatatagacagtaaaggtaattactatatatcagagggaaatcatcgtatggttgctgctca…
gBlock140	ctctactgtttctccatacccgtttttttgggctagcgaattcgagctcaggaggaattaaATGaagatagacgtcaacagcccaggctggactaagtttgcggtgtttatatccgatcctgaaaatcaagttgccattggttctgtggctggacttagtaagagcataattaatcttgctaaggcaacagtatctaatatttcccaaagtggtgtatcaaccagcataaaaagtatgcagattggtctgagaaaccctcagcaagtggatcagattaaaaatgacatgttatcaagtaattaccgattcacggcacctGCGggccgtattgcgggttatatagacagtaaaggtaattactatatatcagagggaaatcatcgtatggttgctgctca…
gBlock141	ctctactgtttctccatacccgtttttttgggctagcgaattcgagctcaggaggaattaaATGaagatagacgtcaacagcccaggctggactaagtttgcggtgtttatatccgatcctgaaaatcaagttgccattggttctgtggctggacttagtaagagcataattaatcttgctaaggcaacagtatctaatatttcccaaagtggtgtatcaaccagcataaaaagtatgcagattggtctgagaaaccctcagcaagtggatcagattaaaaatgacatgttatcaagtaattaccgattcacggcacctgaaGCGcgtattgcgggttatatagacagtaaaggtaattactatatatcagagggaaatcatcgtatggttgctgctca…
gBlock034	GGCTCAGGAAGCGGCTCAGGATCCagcaaaggagaagaacttttcactGGAGTTGTCCCAATTCTTGTTGAATTAGATGGTGATGTTAATGGGCACAAATTTTCTGTCCGTGGAGAGGGTGAAGGTGATGCTACAAACGGAAAACTCACCCTTAAATTTATTTGCACTACTGGAAAACTACCTGTTCCGTGGCCAACACTTGTCACTACTCTGACCTATGGTGTTCAATGCTTTTCCCGTTATCCGGATCACATGAAACGGCATGACTTTTTCAAGAGTGCCATGCCCGAAGGTTATGTACAGGAACGCACTATATCTTTCAAAGATGACGGGACCTACAAGACGCGTGCTGAAGTCAAGTTTGAAGGTGATACCCTTGTTAATCGTATCGAGTTAAAG…
gBlock142	ctctactgtttctccatacccgtttttttgggctagcgaattcgagctcaggaggaattaaatggttatttacatgaaaaaaaatgagatatatgtgaaaatgctggctctttccttgccttatataagaaacatccagtttcttgataaaaaagaaaaaggaagggatatgtcgtgttattttgaagcagagttagtgcataatctgacacatacattacttaaccctgattttactgagcatgatatatggtttttaaaccatcaggcgaaatattattatgataaatgtaatgatgatatatcaccaaattacaatcaacatctgaaatatatcagggagctttttgaacttgtgccagatacgttgaaagtaaaattgtcatggcatggacctGG…
gBlock054	aactttaagaaggagatatacatATGcatcaccatcaccatcacGGCTCAGGAAGCGGCTCAGGATCCaagatagacgtcaacagcccaggctggactaagtttgcggtgtttatatccgatcctgaaaatcaagttgccattggttctgtggctggacttagtaagagcataattaatcttgctaaggcaacagtatctaatatttcccaaagtggtgtatcaaccagcataaaaagtatgcagattggtctgagaaaccctcagcaagtggatcagattaaaaatgacatgttatcaagtaattaccgattcacggcacctgaaggccgtattgcgggttatatagacagtaaaggtaattactatatatcagagggaaatcatcgtatggttgctg…
gBlock120	aactttaagaaggagatatacatATGcatcaccatcaccatcacGGCTCAGGAAGCGGCTCAGGATCCaagatagacgtcaacagcccaggctggactaagtttgcggtgtttatatccgatcctgaaaatcaagttgccattggttctgtggctggacttagtaagagcataattaatcttgctaaggcaacagtatctaatatttcccaaagtggtgtatcaaccagcataaaaagtatgcagattggtctgagaaaccctcagcaagtggatcagattaaaaatgacatgttatcaagtaattaccgattcacggcacctgaaggccgtattgcgggttatatagacagtaaaggtaattactatatatcagagGCGaatcatcgtatggttgctg…
gBlock121	aactttaagaaggagatatacatATGcatcaccatcaccatcacGGCTCAGGAAGCGGCTCAGGATCCaagatagacgtcaacagcccaggctggactaagtttgcggtgtttatatccgatcctgaaaatcaagttgccattggttctgtggctggacttagtaagagcataattaatcttgctaaggcaacagtatctaatatttcccaaagtggtgtatcaaccagcataaaaagtatgcagattggtctgagaaaccctcagcaagtggatcagattaaaaatgacatgttatcaagtaattaccgattcacggcacctgaaggccgtattgcgggttatatagacagtaaaggtaattactatatatcagagggaaatcatGCGatggttgctg…
gBlock146	aactttaagaaggagatatacatATGcatcaccatcaccatcacGGCTCAGGAAGCGGCTCAGGATCCaagatagacgtcaacagcccaggctggactaagtttgcggtgtttatatccgatcctgaaaatcaagttgccattggttctgtggctggacttagtaagagcataattaatcttgctaaggcaacagtatctaatatttcccaaagtggtgtatcaaccagcataaaaagtatgcagattggtctgagaaaccctcagcaagtggatcagattaaaaatgacGCGttatcaagtaattaccgattcacggcacctgaaggccgtattgcgggttatatagacagtaaaggtaattactatatatcagagggaaatcatcgtatggttgctg…
gBlock147	aactttaagaaggagatatacatATGcatcaccatcaccatcacGGCTCAGGAAGCGGCTCAGGATCCgtatcaaccagcataaaaagtatgcagattggtctgagaaaccctcagcaagtggatcagattaaaaatgacatgttatcaagtaatGCGcgattcacggcacctgaaggccgtattgcgggttatatagacagtaaaggtaattactatatatcagagggaaatcatcgtatggttgctgctcaggaaatatacaagaatacaggagatgcttcttatatagaaaaactactgcaaaatggttcctggactcaggcaaaaaacgctcctgctggtgctaagcctatgccgacaaggaaatgatggttatttacatgaaaaaaaatgagat…
gBlock066	aactttaagaaggagatatacatATGcatcaccatcaccatcacGGCTCAGGAAGCGGCTCAGGATCCaagatagacgtcaacagcccaggctggactaagtttgcggtgtttatatccgatcctgaaaatcaagttgccattggttctgtggctggacttagtaagagcataattaatcttgctaaggcaacagtatctaatatttcccaaagtggtgtatcaaccagcataaaaagtatgcagattggtctgagaaaccctcagcaagtggatcagattaaaaatgacatgttatcaagtaattaccgattcacggcacctgaaggccgtattgcgggttatatagacagtaaaggtaattactatatatcagagggaaatcatcgtatggttgctg…
gBlock116	aactttaagaaggagatatacatATGcatcaccatcaccatcacGGCTCAGGAAGCGGCTCAGGATCCgtatcaaccagcataaaaagtatgcagattggtctgagaaaccctcagcaagtggatcagattaaaaatgacatgttatcaagtaattaccgattcacggcacctgaaggccgtattgcgggttatatagacagtaaaggtaattactatatatcagagggaaatcatcgtatggttgctgctcaggaaatatacaagaatacaggagatgcttcttatatagaaaaactactgcaaaatggttcctggactcaggcaaaaaacgctcctgctggtgctaagcctatgccgacaaggaaatgatggttatttacatgaaaaaaaatgagat…
gBlock094	aactttaagaaggagatatacatATGcatcaccatcaccatcacGGCTCAGGAAGCGGCTCAGGATCCaagatagacgtcaacagcccaggctggactaagtttgcggtgtttatatccgatcctgaaaatcaagttgccattggttctgtggctggacttagtaagagcataattaatcttgctaaggcaacagtatctaatatttcccaaagtggtgtatcaaccagcataaaaagtatgcagattggtctgagaaaccctcagcaagtggatcagattaaaaatgacatgttatcaagtaattaccgattcacggcacctgaaggccgtattgcgggttatatagacagtaaaggtaattactatatatcagagggaaatcatGCGatggttgctg…
ToxB(R108A)-F1	TATGAAGACACctcaGGTCTCAaatgAAGATTGATGTAAACAGTCCGGGATGGACAAAGTTTGCGGTTTTTATCAGTGACCCTGAAAACCAGGTAGCCATAGGGAGCGTTGCGGGGTTGTCCAAGTCCATTATTAATTTAGCCAAGGCAACAGTATCCAACATTAGTCAAAGTGGGGTAAGTACATCAATCAAAAGTATGCAGATCGGCCTTAGGAATCCTCAACAAGTCGACCAAATCAAGAACGACATGCTAAGCTCTAACTATAGATTCACAGCGCCTGAAGGTAGGATAGCGGGCTACATAGACAGCAAGGTAAGGCTACTTTTCAGTTGATTCGTTTGTTTAAAATTGTATCTCTCTTTGCAGGTTTTAATGGCACACAAATCTTAGTTTTTTC…
ToxB(R108A)-F2	TATGAAGACACgcTATGGTCGCAGCACAGGAGATATACAAGAATACCGGGGACGCTAGTTACATTGAAAAATTATTGCAAAATGGCTCATGGACGCAGGCCAAGAACGCCCCAGCCGGCGCAAAACCTATGCCGACGAGAAAAGGTTCTGGCTCAGGGTCAGGCTCTTATACGGACATAGAAATGAACAGACTAGGGAAGccttcgTGAGACCcgagGTGTCTTCATA
ToxB(WT)-F1	TATGAAGACACctcaGGTCTCAaatgAAGATTGATGTAAACAGTCCGGGATGGACAAAGTTTGCGGTTTTTATCAGTGACCCTGAAAACCAGGTAGCCATAGGGAGCGTTGCGGGGTTGTCCAAGTCCATTATTAATTTAGCCAAGGCAACAGTATCCAACATTAGTCAAAGTGGGGTAAGTACATCAATCAAAAGTATGCAGATCGGCCTTAGGAATCCTCAACAAGTCGACCAAATCAAGAACGACATGCTAAGCTCTAACTATAGATTCACAGCGCCTGAAGGTAGGATAGCGGGCTACATAGACAGCAAGGTAAGGCTACTTTTCAGTTGATTCGTTTGTTTAAAATTGTATCTCTCTTTGCAGGTTTTAATGGCACACAAATCTTAGTTTTTTC…
PrecA-mScarlet	TGCCCGCGGTGAAGGCATTACCCGGCGGGAATGCTTCAGCGGCGACCGTGATGCGGTGCGTCGTCAGGCTACTGCGTATGCATTGCAGACCTTGTGGCAACAATTTCTACAAAACACTTGATACTGTATGAGCATACAGTATAATTGCTTCAACAGAACATATTGACTATCCGGTATTACCCGGCATGACAGGAGTAAAAATGGACTCAACCGAGGCTGTGATCAAAGAATTTATGCGTTTTAAGGTACATATGGAAGGGAGTATGAACGGCCATGAATTTGAAATTGAGGGTGAAGGAGAAGGGCGCCCGTATGAAGGAACCCAAACAGCTAAATTGAAAGTAACGAAGGGTGGGCCATTACCCTTTAGTTGGGACATTTTATCCCCACAATTCATGT…
FreGo1803_idt	CACAGCTAACACCACGTCGTCCCTATCTGCTGCCCTAGGTCTATGAGTGGTTGCTGGATAACTTTACGGGCATGCATAAGGCTCGTATAATATATTCAGTAATCTAGAAAAAAAATAAGGAGGTAAAAAATGAAGACGATTCACGTTTCAGTAGTCACTCCAGATGGGCCAGTATATGAGGATGACGTGGAAATGGTCTCAGTGAAAGCCAAAAGTGGTGAACTTGGCATCCTTCCAGGCCACATCCCGTTGAAGGCTCCCTTAGAAATTTCGGCTGCTCGCTTGAAGAAAGGCGGCAAAACACAGTATATTGCCGTGTCAGGCGGGAACTTAGAGGTGCGCCCGGATAAGGTCACAATTTACGCGCAGGCTGCGGAACGTGCTGAGGATATCGATGTC…
pro1p iATPSnFR2.A119L.coli	ctgatagtctgatcCTACCCGGAGATTTCCAGCGTTGAAAGCCAACGGGCGATTTCGGACCCAATCAAGTCAGGGTTGTCCTCCTGTAACAGATTCAGTCCCGGCCCGATGTCAACCGCCTTGACGTTGGGTAAACTCTTCGCCAGACGTGCGGCCTCTGCCGGGGGAATCAAAACACCCGGAGTTCCCCAGAACAACAGTTTGGGAACTGGGGACTGATGCAACCAGTCCATGTACTCCTCTACTAAAGCGACAATGTTCGCTGGTTCGCCGGCGATAGGCAGTTCGTTAGGGAAGCGCCATAAGGGTTCACGATCAACAGGATTCAAGAATGGTTCGCGGTAATGGTCCATTTCTACCTCCGTTAAGGGACGAACCACTCCCATAGGTAATGTACCC…
