## Supplementary Table 9 for "Repurposing a chromosome segregation ParB-CTPase fold into an ATPase toxin for contact-dependent growth inhibition in plant and animal pathogens"

### Sheet: Table S9
Description of proteins purified and analyzed in this study.
Protein	Description	Source
His6-ToxB(WT)-iToxB(Ea)	N-terminal 6xHis tagged ToxB WT from Erwinia amylovora with its immunity partner, iToxB	This study
His6-ToxB(M76A)-iToxB(Ea)	N-terminal 6xHis tagged ToxB M76A from Erwinia amylovora with its immunity partner, iToxB	This study
His6-ToxB(Y81A)-iToxB(Ea)	N-terminal 6xHis tagged ToxB Y81A from Erwinia amylovora with its immunity partner, iToxB	This study
His6-ToxB(G105A)-iToxB(Ea)	N-terminal 6xHis tagged ToxB G105A from Erwinia amylovora with its immunity partner, iToxB	This study
His6-ToxB(R108A)-iToxB(Ea)	N-terminal 6xHis tagged ToxB R108A from Erwinia amylovora with its immunity partner, iToxB	This study
His6-ToxB(W134A)-iToxB(Ea)	N-terminal 6xHis tagged ToxB W134A from Erwinia amylovora with its immunity partner, iToxB	This study
His6-ToxB WT	N-terminal 6xHis tagged ToxB WT from Erwinia amylovora	This study
His6-ToxB R108A	N-terminal 6xHis tagged ToxB R108A from Erwinia amylovora	This study
