## Supplementary Table 10 for "Repurposing a chromosome segregation ParB-CTPase fold into an ATPase toxin for contact-dependent growth inhibition in plant and animal pathogens"

### Sheet: Sheet1
	Diffraction data collection and refinement statistics
	Data collection and processing
	Wavelength (Å)	0.9537
	Space group	P212121
	Cell dimensions
	a, b, c (Å)	48.37, 99.62, 108.07
	a, b, g (º)	90.00, 90.00, 90.00
	Resolution (Å)*	73.25 - 2.40 (2.49-2.40)
	Total reflections*	564866 (60208)
	Unique reflections*	21174 (2188)
	Multiplicity*	26.70 (27.50)
	Completeness (%)*	100.00 (100.00)
	I/σ(I)*	8.40 (0.80)
	Rmerge*	0.26 (2.15)
	Rmeas*	0.26 (2.20)
	Rpim*	0.05 (0.42)
	CC½*	1.00 (0.74)
	Refinement
	Resolution (Å)	73.25 - 2.40
	Reflections in refinement	21122
	Reflections in free set	1028
	Rwork	0.198
	Rfree	0.253
	RMSD values
	bonds (Å)	0.0101
	angles (º)	2.348
	Ramachandran plot
	favoured (%)	97.7
	allowed (%)	2.3
	outliers (%)	0
	MolProbity score	1.2
	Total number of non-H atoms	3312
	Protein	3145
	Ligands	80
	Solvent	87
	Average B-factors (Å2)
	Protein	57.9
	Ligands	51
	Solvent	49.9
	Overall	57.6
	*Outer shell values given in parentheses.
